# Integration of anatomy ontologies and evo-devo using structured Markov models suggests a new framework for modeling discrete phenotypic traits

**DOI:** 10.1101/188672

**Authors:** Sergei Tarasov

## Abstract

Modeling discrete phenotypic traits for either ancestral character state reconstruction or morphology-based phylogenetic inference suffers from ambiguities of character coding, homology assessment, dependencies, and selection of adequate models. These drawbacks occur because trait evolution is driven by two key processes – hierarchical and hidden – which are not accommodated simultaneously by the available phylogenetic methods. The hierarchical process refers to the dependencies between anatomical body parts, while the hidden process refers to the evolution of gene regulatory networks underlying trait development. Herein, I demonstrate that these processes can be efficiently modeled using structured Markov models equipped with hidden states, which resolves the majority of the problems associated with discrete traits. Integration of structured Markov models with anatomy ontologies can adequately incorporate the hierarchical dependencies, while the use of the hidden states accommodates hidden evolution of gene regulatory networks and substitution rate heterogeneity. I assess the new models using simulations and theoretical synthesis. The new approach solves the long-standing tail color problem (that aims at coding tail when it is absent) and presents a previously unknown issue called the “two-scientist paradox”. The latter issue refers to the confounding nature of the coding of a trait and the hidden processes driving the trait’s evolution; failing to account for the hidden process may result in a bias, which can be avoided by using hidden state models. All this provides a clear guideline for coding traits into characters. This paper gives practical examples of using the new framework for phylogenetic inference and comparative analysis.
