## Supplementary material for "Integration of anatomy ontologies and evo-devo using structured Markov models suggests a new framework for modeling discrete phenotypic traits": Tail-ind.csv

	freq	otusL
file	Tail_N_1char	Tail_N_1char
	1	no_tail_l2; no_tail_l3; red_f2; red_f1; blue_f1; blue_f2; no_tail_l1; ano_tail_r1; no_tail_r2; blue1; red2; red1; blue2; no_tail_r3
	1	no_tail_l2; no_tail_l3; red_f2; red_f1; blue_f1; blue_f2; no_tail_l1
	1	no_tail_l2; no_tail_l3; red_f2; red_f1; blue_f1; blue_f2
	1	no_tail_l3; red_f2; red_f1; blue_f1; blue_f2
	1	red_f2; red_f1; blue_f1; blue_f2
	0.425514897020596	red_f2; red_f1
	0.429914017196561	blue_f1; blue_f2
	1	no_tail_r2; blue1; red2; red1; blue2; no_tail_r3
	1	blue1; red2; red1; blue2; no_tail_r3
	1	blue1; red2; red1; blue2
	1	red2; red1; blue2
	1	red2; red1
	0.171165766846631	red_f1; blue_f1; blue_f2
	0.112777444511098	red_f1; blue_f2
	0.178964207158568	red_f2; red_f1; blue_f1
	0.111177764447111	red_f1; blue_f1
	0.167166566686663	red_f2; red_f1; blue_f2
	0.112777444511098	red_f2; blue_f2
	0.173565286942611	red_f2; blue_f1; blue_f2
	0.116976604679064	red_f2; blue_f1
file	Tail_N_50char	Tail_N_50char
	1	no_tail_l1; no_tail_l2; no_tail_l3; red_f2; red_f1; blue_f1; blue_f2; ano_tail_r1; red2; red1; blue2; blue1; no_tail_r3; no_tail_r2
	1	no_tail_l1; no_tail_l2; no_tail_l3; red_f2; red_f1; blue_f1; blue_f2
	1	no_tail_l2; no_tail_l3; red_f2; red_f1; blue_f1; blue_f2
	1	no_tail_l3; red_f2; red_f1; blue_f1; blue_f2
	1	red_f2; red_f1; blue_f1; blue_f2
	0.996400719856029	red_f2; red_f1
	0.996400719856029	blue_f1; blue_f2
	1	red2; red1; blue2; blue1; no_tail_r3; no_tail_r2
	1	red2; red1; blue2; blue1; no_tail_r3
	1	red2; red1; blue2; blue1
	1	red2; red1; blue2
	1	red2; red1
	0.0015996800639872	red_f2; blue_f1; blue_f2
	0.001999600079984	red_f1; blue_f1; blue_f2
	0.0015996800639872	red_f2; red_f1; blue_f2
	0.001999600079984	red_f2; red_f1; blue_f1
file	Tail_L_1char	Tail_L_1char
	1	no_tail_l3; red_f1; red_f2; blue_f1; blue_f2; no_tail_l2; no_tail_l1; no_tail_r2; no_tail_r3; blue1; blue2; red1; red2; ano_tail_r1
	1	no_tail_l3; red_f1; red_f2; blue_f1; blue_f2; no_tail_l2; no_tail_l1
	1	no_tail_l3; red_f1; red_f2; blue_f1; blue_f2; no_tail_l2
	1	no_tail_l3; red_f1; red_f2; blue_f1; blue_f2
	1	red_f1; red_f2; blue_f1; blue_f2
	0.174365126974605	red_f1; red_f2; blue_f1
	0.615676864627075	red_f1; red_f2
	1	no_tail_r2; no_tail_r3; blue1; blue2; red1; red2
	1	no_tail_r3; blue1; blue2; red1; red2
	1	blue1; blue2; red1; red2
	1	blue2; red1; red2
	1	red1; red2
	0.594081183763247	blue_f1; blue_f2
	0.180963807238552	red_f1; red_f2; blue_f2
	0.027994401119776	red_f1; blue_f2
	0.165966806638672	red_f1; blue_f1; blue_f2
	0.161367726454709	red_f2; blue_f1; blue_f2
	0.0307938412317536	red_f2; blue_f2
	0.0233953209358128	red_f2; blue_f1
	0.0253949210157968	red_f1; blue_f1
file	Tail_L_50char	Tail_L_50char
	1	no_tail_r2; no_tail_r3; blue1; red2; red1; blue2; no_tail_l1; no_tail_l2; no_tail_l3; red_f2; red_f1; blue_f1; blue_f2; ano_tail_r1
	1	no_tail_r2; no_tail_r3; blue1; red2; red1; blue2
	1	no_tail_r3; blue1; red2; red1; blue2
	1	blue1; red2; red1; blue2
	1	red2; red1; blue2
	1	red2; red1
	1	no_tail_l1; no_tail_l2; no_tail_l3; red_f2; red_f1; blue_f1; blue_f2
	1	no_tail_l2; no_tail_l3; red_f2; red_f1; blue_f1; blue_f2
	1	no_tail_l3; red_f2; red_f1; blue_f1; blue_f2
	1	red_f2; red_f1; blue_f1; blue_f2
	0.996600679864027	red_f2; red_f1
	0.996800639872026	blue_f1; blue_f2
	0.0023995200959808	red_f2; red_f1; blue_f1
	0.0013997200559888	red_f2; blue_f1; blue_f2
	0.001999600079984	red_f1; blue_f1; blue_f2
	0.000799840031993601	red_f2; red_f1; blue_f2
