## Supplementary material for "Integration of anatomy ontologies and evo-devo using structured Markov models suggests a new framework for modeling discrete phenotypic traits": topo_freq-ind.csv

	file	red	blue
1	Tail_N_1char	0.18996200759848	0.194361127774445
2	Tail_N_50char	0.00359928014397121	0.00359928014397121
3	Tail_L_1char	0.311337732453509	0.289742051589682
4	Tail_L_50char	0.0031993601279744	0.00339932013597281
