## Supplementary material for "Integration of anatomy ontologies and evo-devo using structured Markov models suggests a new framework for modeling discrete phenotypic traits": topo_freq-sw.csv

	file	red	blue
1	Tail_N_1char_sw	0.191561687662468	0.189762047590482
2	Tail_N_50char_sw	0.0023995200959808	0.0013997200559888
3	Tail_L_1char_sw	0.328934213157369	0.258348330333933
4	Tail_L_50char_sw	0.001999600079984	0.000999800039992002
